# Global Identification of Highly Expandable and Shrinkable Proteins via Intramolecular Distance Scoring Analysis

**DOI:** 10.1101/2025.03.21.643433

**Authors:** Tetsuji Okada, Fumiaki Tomoike, Takeshi Itabashi, Takayuki Nagae, Akira Nakamura

**Author notes:** Corresponding author: Tetsuji Okada, Department of Life Science, Gakushuin University, 1-5-1 Mejiro, Toshima-ku, Tokyo 171-8588, Japan.

## Abstract

Experimental and analytical characterizations of protein structural changes are essential for understanding various biological functions. It is well known that each protein or protein complex undergoes shape changes in a specific manner and to a certain extent, influenced by factors such as molecular interactions and the solvent environment. To enable quantitative comparisons of shape changes among multiple proteins, we previously introduced an index called the “UnMorphness Factor” (UMF), which is derived using a simple, original method— intramolecular distance scoring analysis (DSA). Using this approach, we have accumulated data for over 15,000 proteins. Here, we show that among the proteins exhibiting significant structural changes, some are found to undergo substantial isotropic volume expansion or contraction. The uniformity of three-dimensional size changes can be represented by a linear correlation between the average and standard deviation of all intramolecular C_α_-C_α_ distances across a protein’s structural set. Packing analysis of such proteins reveals that the void volume within the same polypeptide chain can increase by up to 50% relative to the reference state. Our study clearly demonstrates that this type of structural change plays a crucial role in understanding the detailed processes of ligand binding, catalytic reaction cycles, and protein folding pathways.
