## Supplemental Table 1 for "Global Identification of Highly Expandable and Shrinkable Proteins via Intramolecular Distance Scoring Analysis"

### Sheet: Sheet1
species	gene	Protein	UniProt	Entries	Chains	Length	Length(%)	Resolution	UMF		Packing density			Void volume
										PDB(ref)	low	ref.	ratio	high	ref.	ratio
Rhizobium meliloti	choX	Putative choline ABC transporter, periplasmic solute-binding component	Q92N37	5	10	287	90.3	2.24	24.1	3HCQ-B(2REG-A)	0.654	0.74	0.884	14662	9674	1.516
Mycolicibacterium smegmatis	pth	Peptidyl-tRNA hydrolase	A0R3D3	3	3	191	100	2.423	27.8	3KK0-A(3KJZ-A)	0.662	0.745	0.889	9433	6253	1.509
Severe acute respiratory syndrome coronavirus 2	(nsp16)	2'-O-methyltransferase	P0DTD1	57	57	296	99.3	2.092	57.1	7LW4-A(7L6T-A)	0.667	0.742	0.899	15107	10337	1.461
Brucella melitensis	BMEI0709	4-hydroxyphenylacetate 3-monooxygenase	Q8YHT7	2	5	161	93.1	1.72	41.8	4IRA-A(3CB0-D)	0.71	0.763	0.931	6506	4873	1.335
Rhodococcus sp. MB1	cocE	Cocaine esterase	Q9L9D7	16	17	570	99.3	1.967	54.9	3PUH-B(3I2K-A)	0.671	0.729	0.92	27231	20436	1.333
Pseudomonas putida	mdlC	Benzoylformate decarboxylase (BFD) (BFDC) (EC 4.1.1.7)	P20906	46	46	523	99.1	1.542	107.3	6M2Y-A(8XBQ-A)	0.684	0.739	0.926	23387	17666	1.324
Sus scrofa	GAPDH	Glyceraldehyde-3-phosphate dehydrogenase	P00355	2	6	332	99.7	2.15	49.7	5DDI-R(5TSO-S)	0.699	0.748	0.934	13895	10824	1.284
Pseudomonas aeruginosa	map	Methionine aminopeptidase	Q9HXY1	3	12	258	98.9	1.97	41.1	4FO7-A(4FO8-A)	0.699	0.746	0.937	11267	8795	1.281
												0.744
