## Supplemental Table 2 for "Global Identification of Highly Expandable and Shrinkable Proteins via Intramolecular Distance Scoring Analysis"

### Sheet: Sheet1
Protein	UniProt	UMF	room			cryo					remarks
			PDB	void	Pack. den.	PDB	void	Pack. den.		void ratio
asparaginase	Q9ZLB9		2wt4	10700.5	0.732	2wlt	10007.5	0.744		1.06924	DSA is not applicable (only two chains available)
barnase	P00648	61	1a2p	3490.33	0.756	1b2x	3300.33	0.766		1.05757
co-myoglobin	P02185	87.4	1bzr	5326.44	0.743	1a6g	4887.11	0.759		1.0899
crambin	P01542	123	1jxu	1084.63	0.787	1jxt	1045.95	0.793		1.03698
cypa-s99t	P62937	117.3	3k0o	5543.49	0.738	3k0p	5274.86	0.748		1.05093
cypa-wt	P62937	117.3	3k0n	5428.29	0.742	3k0m	5192.27	0.751		1.04546
deoxy-myoglobin	P02185	87.4	1bzp	5263.34	0.745	1a6n	4790.7	0.762		1.09866
henlysozyme	P00698	91.6	4lzt	4166.08	0.752	3lzt	3887.5	0.765		1.07166
hirustasin	P80302	70.2	1bx8	1104.99	0.804	1bx7	1067.82	0.809		1.03481
met-myoglobin	P02185	87.4	1bz6	5182.94	0.748	1a6k	4893.67	0.758		1.05911
pilin	P02973	123.5	1x6p	3468.69	0.752	1x6q	3365.35	0.758		1.03071
plastocyanin	P00299	128	1plc	2983.73	0.757	1pnc	2823.04	0.767		1.05692
rnasesa	P05798	117.5	1rgg	2929.9	0.761	1lni	2788.99	0.77		1.05052
rnaset1	P00651	102.3	9rnt	3006.04	0.762	1i0v	2876.99	0.769		1.04486
thaumatin	P02883	117.4	1kwn/6COA	6518.31	0.749	1ly0	6286.28	0.756		1.03691	1kwn is now obsolete
trypsinogen	P00760	118.7	1tgc	7554.86	0.732	1tgt	7213.94	0.741		1.04726
xylanase	P23360	130.4	1i1x	10859.2	0.727	1i1w	10253	0.738		1.05912
xylanaseII	P36217	131	2dfc	6250.08	0.744	2dfb	5981.38	0.752		1.04492
t4lysozyme	P00720	80.4	1l63	5342.94	0.757	1lw9	5109.07	0.765		1.04577
t4lysozyme-l99a	P00720	80.4	1l90	5443.1	0.753	3dmv	5148.22	0.763		1.05728
ras	P01112	62.1	3TGP	5805.43	0.744	1ctq	5647.38	0.748		1.02799
