## Supplemental Table 3 for "Global Identification of Highly Expandable and Shrinkable Proteins via Intramolecular Distance Scoring Analysis"

### Sheet: Sheet1
Gene	Protein	UniProt	UMF
CALM1	Calmodulin	P0DP23/P0DP24/P0DP25	16.2
Calm1	Calmodulin-1	P0DP29	18.1
Calm1	Calmodulin-1	P0DP26	19.3
PSAG	Photosystem I reaction center subunit V, chloroplastic	P12357	20.2
CAM	Calmodulin (CaM)	P62152	21
RBX1	E3 ubiquitin-protein ligase RBX1	P62877	21.9
RPMA	50S ribosomal protein L27	P0A7L8	22.8
KAIB	Circadian clock protein KaiB	Q79V61	22.8
scgn	Secretagogin	Q5XJX1	23.1
emrE	Multidrug transporter EmrE (Efflux-multidrug resistance protein EmrE) (Ethidium resistance protein) (Methyl viologen resistance protein C)	P23895	23.8
AGSA	Aggregation suppressing protein	D1MC98/Q8ZPY6	23.9
RPLJ	50S ribosomal protein L10 (50S ribosomal protein L8) (Large ribosomal subunit protein uL10)	P0A7J3	24
CHOX	Putative choline ABC transporter, periplasmic solute-binding component	Q92N37	24.1
ATPF	V-type ATP synthase subunit F	P74903	24.5
FKBP4	Peptidyl-prolyl cis-trans isomerase FKBP4	Q02790	25.4
CALM	Calmodulin (CaM)	P62149	26.1
POLB	DNA polymerase beta (EC 2.7.7.7) (EC 4.2.99.-)	P06766	26.6
RPSU	30S ribosomal protein S21	P68679/P68680	27
CAMP	Cathelicidin antimicrobial peptide	P49913	27.2
(P84853)	Ribosome-inactivating protein PD-L1/PD-L2	P84853	27.3
pth	Peptidyl-tRNA hydrolase	A0R3D3	27.8
RPLI	50S ribosomal protein L9	P0A7R1	28
PRKAR1A	cAMP-dependent protein kinase type I-alpha regulatory subunit [Cleaved into: cAMP-dependent protein kinase type I-alpha regulatory subunit, N-terminally processed]	P00514	28.2
RPLK	50S ribosomal protein L11 (Large ribosomal subunit protein uL11)	P0A7J7	28.7
S100G	Protein S100-G (Calbindin-D9k) (S100 calcium-binding protein G) (Vitamin D-dependent calcium-binding protein, intestinal) (CABP)	P02633	29
RPLS	50S ribosomal protein L19 (Large ribosomal subunit protein bL19)	P0A7K6	29.1
CII	Transcriptional activator II	P03042	29.4
PSAC	Photosystem I iron-sulfur center	P10793	30.2
RPMC	50S ribosomal protein L29	P0A7M6	30.2
UBC	Polyubiquitin-C	P0CG48	30.3
