## Supplemental Table 4 for "Global Identification of Highly Expandable and Shrinkable Proteins via Intramolecular Distance Scoring Analysis"

### Sheet: Sheet1
species	gene	Protein	UniProt	Entries	Chains	Length	Length(%)	Resolution	UMF		Packing density			Void volume
										PDB(ref)	ref.	high	ratio	high	low	ratio
Phytolacca dioica	N.A.	Ribosome-inactivating protein PD-L1/PD-L2	P84853	2	4	261	100	1.55	27.3	3H5K-A(3LE7-B)	0.748	0.806	1.078	8812	6175	0.701
Homo sapiens	CSNK2A2	Casein kinase II subunit alpha'	P19784	27	27	324	92.6	1.378	90.2	3E3B-X(6HMD-A)	0.732	0.777	1.061	12714	9922	0.78
Carica papaya	N.A.	Glutamine cyclotransferase	O81226	2	3	250	86.8	1.667	61.5	2IWA-A(2FAW-A)	0.743	0.781	1.051	9066	7277	0.803
Rhodococcus opacus	eph	Epoxide hydrolase	Q1KLR5	7	8	236	93.3	2.056	76.9	8WBM-B(8WBQ-A)	0.734	0.767	1.045	8590	7127	0.83
Methanosarcina acetivorans	MA_3214	Ulilysin	Q8TL28	6	10	259	75.7	2.055	83.7	8CDB-A(3LUN-A)	0.741	0.774	1.045	8810	7325	0.831
unclassified Marinobacter	(Ple629)	plastic degrading hydrolase Ple629	(UUT36763.1)	2	4	270	85.4	2.015	87.9	7VPA-A(7VPB-A)	0.744	0.775	1.043	8672	7235	0.834
Equus caballus	ALB	Serum albumin (allergen Equ c 3)	P35747	24	24	580	95.6	2.374	57.7	4F5T-A(4F5U-A)	0.742	0.77	1.038	20346	17301	0.85
											0.740571
